# MetScore and classical–basal subtype intersect to define chemotherapy response and tumor microenvironment architecture in pancreatic ductal adenocarcinoma

**DOI:** 10.64898/2026.09.14.751470

**Authors:** Raymond E. Preston, Hongyu Huang, Margaret A. Hall, Udhayvir S. Grewal, Kawther Abdilleh, Sudheer Doss, Richard Moffitt, Olatunji B. Alese, Gregory B. Lesinski, Jesse S. Handler

## Abstract

**Background:** Transcriptomic heterogeneity in pancreatic ductal adenocarcinoma (PDAC) is conventionally modeled along a single classical–basal axis, but this framework incompletely explains clinical behavior. We hypothesized that MetScore, a single-sample measure of metastatic colonization potential, defines a complementary axis.

**Objective:** To determine how MetScore and classical–basal identity jointly shape PDAC biology and clinical outcomes.

**Design:** We integrated RNA sequencing, DNA sequencing, clinical, and digital pathology data from 512 tumor biopsies from 510 patients in the Pancreatic Cancer Action Network’s Know Your Tumor real-world cohort. We assessed associations with biopsy site, survival, chemotherapy response, and tumor microenvironment composition; validated metastatic discrimination in an independent cohort; and examined cancer cell–intrinsic drug sensitivity *in vitro*.

**Results:** MetScore distinguished metastatic from primary biopsies, a finding validated externally. High MetScore and basal identity were independently associated with inferior survival. High MetScore and classical identity were each associated with preferential response to 5-fluorouracil (5-FU)–based rather than gemcitabine-based therapy, with the strongest enrichment for 5-FU responses among classical/MetScore-high patients. *In vitro* drug-sensitivity experiments did not recapitulate the clinical treatment-response pattern, motivating investigation of cancer cell–extrinsic factors. Transcriptomic deconvolution and histopathologic machine learning-based cell annotation demonstrated that high-MetScore and basal states converged on macrophage/monocyte enrichment but diverged in their associations with cancer-associated fibroblasts.

**Conclusion:** Integrating MetScore with classical–basal identity establishes a two-axis framework that better explains metastatic behavior, prognosis, treatment response, and microenvironmental composition than the conventional one-axis model and provides a clinically testable strategy for transcriptome-guided patient stratification.
