## Supplementary material for "MetScore and classical–basal subtype intersect to define chemotherapy response and tumor microenvironment architecture in pancreatic ductal adenocarcinoma": Table S1

5FU-based regimens
capecitabine
capecitabine+cisplatin+lenvatinib
capecitabine+everolimus+trametinib
capecitabine+fluorouracil+irinotecan+leucovorin+oxaliplatin
capecitabine+fluorouracil+leucovorin+oxaliplatin
fluorouracil+irinotecan
fluorouracil+irinotecan+irinotecanliposomal+leucovorin
fluorouracil+irinotecan+leucovorin
fluorouracil+irinotecan+leucovorin+olaparib+oxaliplatin
fluorouracil+irinotecan+leucovorin+oxaliplatin
fluorouracil+irinotecan+oxaliplatin
fluorouracil+irinotecanliposomal
fluorouracil+irinotecanliposomal+leucovorin
fluorouracil+irinotecanliposomal+leucovorin+oxaliplatin
fluorouracil+leucovorin+oxaliplatin
Gemcitabine-based regimens
carboplatin+gemcitabine
cisplatin+gemcitabine
cisplatin+gemcitabine+paclitaxelprotein-bound
erlotinib+gemcitabine
gemcitabine
gemcitabine+irinotecan+paclitaxelprotein-bound
gemcitabine+paclitaxel+paclitaxelprotein-bound
gemcitabine+paclitaxelprotein-bound
gemcitabine+paclitaxelprotein-bound+pembrolizumab
Excluded regimens
aldesleukin+cyclophosphamide+fludarabine+investigationalnewdrug
antineoplasticagents
atezolizumab+cabozantinib
binimetinib+hydroxychloroquine
capecitabine+drug
capecitabine+fluorouracil+gemcitabine+irinotecan+leucovorin+oxaliplatin+paclitaxelprotein-bound
capecitabine+fluorouracil+gemcitabine+leucovorin+oxaliplatin+paclitaxelprotein-bound
capecitabine+gemcitabine
capecitabine+gemcitabine+paclitaxelprotein-bound
capecitabine+gemcitabine+pembrolizumab
carboplatin+investigationalnewdrug
cisplatin
dabrafenib+trametinib
dendriticcellvaccine+fluorouracil+irinotecan+leucovorin+oxaliplatin
eribulin
everolimus
fluorouracil+gemcitabine+paclitaxelprotein-bound
fluorouracil+investigationalnewdrug+irinotecan+leucovorin
gemcitabine+investigationalnewdrug+nivolumab
gemcitabine+investigationalnewdrug+paclitaxelprotein-bound
investigationalnewdrug
investigationalnewdrug+nivolumab
niraparib
olaparib
oxaliplatin
paclitaxelprotein-bound
pembrolizumab
therapeuticprocedure
