## Supplementary material for "MetScore and classical–basal subtype intersect to define chemotherapy response and tumor microenvironment architecture in pancreatic ductal adenocarcinoma": Table S2

Cell Line	NCBI BioSample	Metastatic Potential	Subclone	MetScore
KPC-2_Lo3	SAMN44528401	low	Lo3	-0.073246518
KPC-2_Lo5	SAMN44528403	low	Lo5	-0.048122796
KPC-2_Lo2	SAMN44528400	low	Lo2	-0.018482637
KPC-2_Hi2	SAMN44528405	high	Hi2	0.325425702
KPC-2_Hi1	SAMN44528404	high	Hi1	0.341227521
